# Species and habitat specific changes in bird activity in an urban environment during Covid 19 lockdown

**DOI:** 10.1101/2023.06.03.543542

**Authors:** Congnan Sun, Yoel Hassin, Arjan Boonman, Assaf Shwartz, Yossi Yovel

## Abstract

Covid-19 lockdowns provided ecologists with a rare opportunity to examine how animals behave when humans are absent. Indeed many, sometimes contradicting, studies reported various effects of lockdowns on animal activity, especially in urban areas and other human-dominated habitats. We explored how Covid-19 lockdowns in Israel have influenced bird activity in an urban environment by using continuous acoustic recordings to monitor three common bird species that differ in their level of adaptation to the urban ecosystem: (1) the hooded crow, an urban exploiter, which depends heavily on anthropogenic resources; (2) the rose-ringed parakeet, an invasive alien species that has adapted to exploit human resources; and (3) the graceful prinia, an urban adapter, which is relatively shy of humans <u>and</u> can be found urban habitats with shrubs and prairies. Acoustic recordings provided continuous monitoring of bird activity without an effect of the observer on the animal. We performed dense sampling of a 1.3 square km area in northern Tel-Aviv by placing 17 recorders for more than a month in different micro-habitats within this region including roads, residential areas and urban parks. We monitored both lockdown and no-lockdown periods. We portray a complex dynamic system where the activity of specific bird species <u>depended on many environmental parameters and</u> decreases or increases in a habitat-dependent manner during lockdown. Specifically, urban exploiter species decreased their activity in most urban habitats during lockdown, while human adapter species increased their activity during lockdown especially in parks where humans were absent. Our results also demonstrate the value of different habitats within urban environments for animal activity, specifically highlighting the importance of urban parks. These species- and habitat-specific changes in activity might explain the contradicting results reported by others who have not performed a habitat specific analysis.
