## Supplemental Table S1, S2, S3, S4, S5, and will be used for the link to the file on the preprint site. for "Species and habitat specific changes in bird activity in an urban environment during Covid 19 lockdown"

### Sheet: Table S1
Table S1 The sampling time and lockdown status for each site
Time	Site3	Site4	Site5	Site6	Site7	Site8	Site9	Site10	Site11	Site12	Site13	Site14	Site15	Site16	Site17	Site18	Site19	Lockdown type
2020-03-25	√	√	√	√	√	√	√	√										lockdown
2020-03-26	√	√	√	√	√	√	√	√										lockdown
2020-03-27	√	√	√	√	√	√	√	√										lockdown
2020-03-28	√	√	√	√	√	√	√	√										lockdown
2020-03-30	√	√	√	√	√	√	√	√										lockdown
2020-03-31	√	√	√	√	√	√	√	√	√	√	√	√	√	√	√	√	√	lockdown
2020-04-01	√	√	√	√	√	√	√	√	√	√	√	√	√	√	√	√	√	lockdown
2020-04-02	√	√	√	√	√	√	√	√	√	√	√	√	√	√	√	√	√	lockdown
2020-04-03	√	√	√	√	√	√	√	√	√	√	√	√	√	√	√	√	√	lockdown
2020-04-04	√	√	√	√	√	√	√	√	√	√	√	√	√	√	√	√	√	lockdown
2020-04-05	√	√	√	√	√	√	√	√	√	√	√	√	√	√	√	√	√	lockdown
2020-04-06	√	√	√	√	√	√	√	√	√	√	√	√	√	√	√	√	√	lockdown
2020-04-07	√	√	√	√	√	√	√	√	√	√	√	√	√	√	√	√	√	lockdown
2020-04-08	√	√	√	√	√	√	√		√	√	√	√	√	√	√	√	√	lockdown
2020-04-09										√	√							lockdown
2020-04-24		√	√	√		√	√	√	√	√				√				lockdown
2020-04-25		√	√	√		√	√	√	√	√				√				lockdown
2020-04-26		√	√	√		√	√	√	√	√				√				lockdown
2020-04-27		√	√	√		√	√	√	√	√				√				lockdown
2020-04-28		√	√	√		√	√	√	√	√				√				lockdown
2020-04-29		√	√	√		√	√	√	√	√				√				lockdown
2020-04-30		√	√	√		√	√	√	√	√				√				lockdown
2020-05-01		√	√	√		√	√	√	√	√				√				lockdown
2020-05-02		√	√	√		√	√	√	√	√				√				lockdown
2020-05-03			√	√		√	√							√				lockdown
2020-05-07		√	√	√		√	√	√	√	√				√		√		lockdown
2020-05-08		√	√	√		√	√	√	√	√				√		√		lockdown
2020-05-09		√	√	√		√	√	√	√	√				√		√		lockdown
2020-05-10		√	√	√		√	√	√	√	√				√		√		lockdown
2020-05-11		√	√	√		√	√	√	√	√				√		√		lockdown
2020-05-12		√	√	√		√	√	√	√	√				√		√		lockdown
2020-05-13		√	√	√		√	√	√	√	√				√		√		lockdown
2020-05-14		√	√	√		√	√	√	√	√				√		√		lockdown
2020-05-15		√	√	√		√	√	√	√	√				√		√		lockdown
2020-05-16		√	√	√		√	√	√	√	√				√		√		lockdown
2020-05-21	√	√	√	√	√	√	√	√	√	√	√	√	√	√	√	√	√	No lockdown
2020-05-22	√	√	√	√	√	√	√	√	√	√	√	√	√	√	√	√	√	No lockdown
2020-05-23	√	√	√	√	√	√	√	√	√	√	√	√	√	√	√	√	√	No lockdown
2020-05-24	√	√	√	√	√	√	√	√	√	√	√	√	√	√	√	√	√	No lockdown
2020-05-25	√	√	√	√	√	√	√	√	√	√	√	√	√	√	√	√	√	No lockdown
2020-05-26	√	√	√	√	√	√	√	√	√	√	√	√	√	√	√	√	√	No lockdown
2020-05-27	√	√	√	√	√	√	√	√	√	√	√	√	√	√	√	√	√	No lockdown
2020-05-28	√	√	√	√	√	√	√	√	√	√	√	√	√	√	√	√	√	No lockdown
2020-05-29	√	√	√		√	√	√	√		√	√	√	√	√	√	√	√	No lockdown
2020-05-30		√									√	√	√	√	√	√	√	No lockdown
"√" means there are audio files

### Sheet: Table S2
Table S2 The latitude and longitude of the sampling site
Site	Latitude (°N)	Longitude (°E)
Site3	32.0951	34.7887
Site4	32.0957	34.7932
Site5	32.0932	34.7935
Site6	32.0915	34.7887
Site7	32.0934	34.7849
Site8	32.0894	34.7851
Site9	32.0901	34.7924
Site10	32.0889	34.7908
Site11	32.0967	34.79
Site12	32.0955	34.7839
Site13	32.0949	34.7924
Site14	32.0939	34.7898
Site15	32.0919	34.7919
Site16	32.0917	34.7833
Site17	32.091	34.7849
Site18	32.0911	34.7899
Site19	32.089	34.7879

### Sheet: Table S3
Table S3 The sampling time and daily number of audio files including crow's vocalizations for each site
Time	Site3	Site4	Site5	Site6	Site7	Site8	Site9	Site10	Site11	Site12	Site13	Site14	Site15	Site16	Site17	Site18	Site19
2020-03-25	130	20	40	106	36	230	142	144	-	-	-	-	-	-	-	-	-
2020-03-26	34	26	44	50	54	212	164	178	-	-	-	-	-	-	-	-	-
2020-03-27	18	14	38	60	36	264	180	190	-	-	-	-	-	-	-	-	-
2020-03-28	42	24	28	96	20	348	218	200	-	-	-	-	-	-	-	-	-
2020-03-30	26	10	32	28	38	306	154	114	-	-	-	-	-	-	-	-	-
2020-03-31	38	10	4	34	38	306	142	96	82	16	140	46	84	34	58	118	170
2020-04-01	36	16	10	34	36	190	160	58	72	18	150	44	82	30	64	142	198
2020-04-02	40	8	8	36	34	204	138	52	80	28	254	32	82	46	74	94	154
2020-04-03	18	16	16	64	26	238	168	152	74	64	302	30	88	58	111	162	230
2020-04-04	72	10	12	142	58	230	168	188	174	86	258	72	90	94	176	170	182
2020-04-05	40	12	14	42	30	166	120	82	98	32	106	32	54	32	88	52	162
2020-04-06	46	6	26	22	30	200	132	80	106	22	94	36	62	30	62	104	154
2020-04-07	62	8	30	48	36	180	160	90	84	24	104	40	36	32	44	78	146
2020-04-08	116	12	40	82	40	156	188	-	158	30	138	64	70	56	92	166	210
2020-04-09	-	-	-	-	-	-	-	-	-	44	110	-	-	-	-	-	-
2020-04-24	-	32	24	50	-	160	122	68	68	34	-	-	-	46	-	-	-
2020-04-25	-	38	32	126	-	210	160	124	80	42	-	-	-	72	-	-	-
2020-04-26	-	18	2	46	-	214	307	58	82	16	-	-	-	26	-	-	-
2020-04-27	-	44	8	44	-	198	200	112	80	18	-	-	-	24	-	-	-
2020-04-28	-	28	12	42	-	150	234	108	82	40	-	-	-	26	-	-	-
2020-04-29	-	48	24	104	-	208	510	242	186	100	-	-	-	68	-	-	-
2020-04-30	-	26	20	52	-	144	338	138	90	28	-	-	-	26	-	-	-
2020-05-01	-	48	44	62	-	196	278	252	114	22	-	-	-	18	-	-	-
2020-05-02	-	66	30	146	-	192	210	206	156	104	-	-	-	46	-	-	-
2020-05-03	-	-	20	94	-	134	146	-	-	-	-	-	-	20	-	-	-
2020-05-07	-	92	20	86	-	98	170	102	88	26	-	-	-	16	-	62	-
2020-05-08	-	86	26	112	-	130	192	102	134	28	-	-	-	18	-	74	-
2020-05-09	-	84	20	120	-	112	256	94	190	18	-	-	-	14	-	96	-
2020-05-10	-	60	20	88	-	104	98	66	162	20	-	-	-	22	-	44	-
2020-05-11	-	64	10	76	-	104	156	84	150	20	-	-	-	36	-	56	-
2020-05-12	-	22	16	102	-	106	390	78	142	10	-	-	-	30	-	84	-
2020-05-13	-	42	16	64	-	140	310	80	128	16	-	-	-	10	-	46	-
2020-05-14	-	72	10	82	-	144	376	82	174	30	-	-	-	14	-	48	-
2020-05-15	-	44	22	108	-	194	252	86	214	40	-	-	-	28	-	48	-
2020-05-16	-	40	10	130	-	144	238	76	136	70	-	-	-	38	-	62	-
2020-05-21	144	38	26	214	70	200	118	88	212	30	108	42	250	68	56	36	98
2020-05-22	150	60	54	222	70	186	168	120	198	36	160	42	268	38	110	32	152
2020-05-23	174	54	24	208	154	198	152	148	261	54	146	142	278	72	110	78	162
2020-05-24	96	44	38	114	106	144	186	78	164	22	100	24	238	40	74	32	164
2020-05-25	100	42	52	108	46	158	156	98	202	28	138	58	172	64	132	42	152
2020-05-26	78	68	44	104	62	176	134	74	194	44	116	60	172	34	118	42	134
2020-05-27	84	108	30	114	38	216	112	86	156	46	134	36	224	14	86	50	102
2020-05-28	102	30	52	134	48	212	124	106	160	72	168	62	176	34	124	34	186
2020-05-29	120	58	38	-	60	280	146	117	-	84	174	102	218	78	152	86	252
2020-05-30	-	36	-	-	-	-	-	-	-	-	144	86	188	74	130	58	242

### Sheet: Table S4
Table S4 The sampling times and daily number of audio files including parakeet's vocalizations for each site
Time	Site3	Site4	Site5	Site6	Site7	Site8	Site9	Site10	Site11	Site12	Site13	Site14	Site15	Site16	Site17	Site18	Site19
2020-03-25	10	46	104	14	20	150	10	78	-	-	-	-	-	-	-	-	-
2020-03-26	16	44	80	24	22	176	12	92	-	-	-	-	-	-	-	-	-
2020-03-27	14	38	70	32	26	276	6	74	-	-	-	-	-	-	-	-	-
2020-03-28	50	80	40	36	36	324	4	58	-	-	-	-	-	-	-	-	-
2020-03-30	6	48	46	38	20	166	10	26	-	-	-	-	-	-	-	-	-
2020-03-31	8	64	60	14	10	152	8	16	130	18	88	42	40	2	14	2	56
2020-04-01	18	70	20	18	18	154	2	16	118	12	84	46	34	0	4	6	64
2020-04-02	30	64	50	26	10	186	12	30	150	16	94	32	36	2	6	16	52
2020-04-03	20	60	34	46	36	184	6	34	132	26	74	48	58	0	16	30	124
2020-04-04	26	84	32	46	38	92	10	30	156	30	60	50	22	28	30	30	170
2020-04-05	12	54	24	46	2	102	10	36	102	4	84	28	36	2	10	14	82
2020-04-06	10	66	26	20	10	152	8	6	188	14	84	30	72	0	18	10	52
2020-04-07	18	64	38	24	8	90	2	10	140	6	50	34	46	0	12	8	104
2020-04-08	16	48	22	46	10	120	4	-	230	10	98	54	38	2	6	10	154
2020-04-09	-	-	-	-	-	-	-	-	-	28	76	-	-	-	-	-	-
2020-04-24	-	46	22	24	-	152	20	84	106	20	-	-	-	8	-	-	-
2020-04-25	-	50	20	46	-	174	8	82	98	16	-	-	-	8	-	-	-
2020-04-26	-	20	34	22	-	168	6	50	106	4	-	-	-	0	-	-	-
2020-04-27	-	30	38	62	-	182	10	66	114	2	-	-	-	8	-	-	-
2020-04-28	-	22	34	40	-	206	18	92	122	6	-	-	-	2	-	-	-
2020-04-29	-	40	42	50	-	196	20	154	192	36	-	-	-	12	-	-	-
2020-04-30	-	38	26	22	-	208	2	66	178	2	-	-	-	2	-	-	-
2020-05-01	-	42	28	72	-	176	18	106	138	18	-	-	-	12	-	-	-
2020-05-02	-	54	30	60	-	154	26	108	206	28	-	-	-	10	-	-	-
2020-05-03	-	-	38	26	-	148	20	-	-	-	-	-	-	0	-	-	-
2020-05-07	-	34	58	38	-	242	20	98	182	6	-	-	-	0	-	4	-
2020-05-08	-	40	64	86	-	228	20	68	160	14	-	-	-	2	-	4	-
2020-05-09	-	52	66	164	-	216	30	158	244	4	-	-	-	4	-	16	-
2020-05-10	-	60	68	92	-	250	32	78	150	6	-	-	-	4	-	4	-
2020-05-11	-	52	84	36	-	174	32	88	164	4	-	-	-	4	-	4	-
2020-05-12	-	34	72	52	-	282	16	20	192	4	-	-	-	4	-	10	-
2020-05-13	-	52	102	58	-	284	28	70	258	8	-	-	-	2	-	8	-
2020-05-14	-	68	50	36	-	272	12	60	224	6	-	-	-	8	-	16	-
2020-05-15	-	98	136	64	-	238	20	90	290	20	-	-	-	2	-	10	-
2020-05-16	-	86	52	32	-	198	22	70	216	20	-	-	-	14	-	96	-
2020-05-21	42	46	66	36	26	214	22	66	340	8	60	26	112	0	6	20	54
2020-05-22	74	72	114	70	20	198	28	82	284	26	68	28	174	2	6	24	90
2020-05-23	40	64	116	94	30	208	14	82	270	30	70	60	116	10	46	40	94
2020-05-24	20	40	70	64	26	180	8	52	150	12	28	28	72	4	2	12	64
2020-05-25	66	58	94	52	18	216	18	70	256	10	52	28	106	2	12	14	120
2020-05-26	30	62	130	70	16	174	24	72	276	8	46	54	172	6	10	14	118
2020-05-27	44	40	170	52	30	144	34	34	312	14	74	34	96	6	16	6	66
2020-05-28	42	44	126	60	34	156	14	64	314	20	58	26	90	0	12	14	100
2020-05-29	66	64	48	-	70	120	24	78	-	60	74	108	86	20	18	20	136
2020-05-30	-	68	-	-	-	-	-	-	-	-	108	100	90	32	6	22	110

### Sheet: Table S5
Table S5 The sampling times and daily number of audio files including prinia's vocalizations for each site
Time	Site3	Site4	Site5	Site6	Site7	Site8	Site9	Site10	Site11	Site12	Site13	Site14	Site15	Site16	Site17	Site18	Site19
2020-03-25	6	16	32	50	2	22	114	154	-	-	-	-	-	-	-	-	-
2020-03-26	8	18	42	104	0	56	126	98	-	-	-	-	-	-	-	-	-
2020-03-27	0	10	24	54	2	48	234	102	-	-	-	-	-	-	-	-	-
2020-03-28	18	12	42	50	6	28	100	90	-	-	-	-	-	-	-	-	-
2020-03-30	2	20	32	50	0	14	196	10	-	-	-	-	-	-	-	-	-
2020-03-31	2	2	28	82	0	42	166	0	26	52	6	0	168	0	0	0	180
2020-04-01	0	0	2	8	0	10	144	0	0	40	6	2	36	0	0	0	152
2020-04-02	0	2	2	22	4	6	190	2	20	144	4	2	126	0	0	2	70
2020-04-03	22	8	16	16	0	6	212	6	16	140	4	14	166	0	4	0	70
2020-04-04	14	8	20	24	0	12	278	6	0	210	4	14	234	2	0	2	180
2020-04-05	18	6	10	22	0	12	294	0	50	64	4	0	210	0	4	0	142
2020-04-06	10	14	54	18	0	14	178	6	6	22	0	2	246	0	12	0	62
2020-04-07	40	30	62	12	2	8	204	10	0	2	0	0	158	0	4	0	72
2020-04-08	44	16	30	16	2	2	132	-	6	6	12	8	96	0	6	0	110
2020-04-09	-	-	-	-	-	-	-	-	-	0	2	-	-	-	-	-	-
2020-04-24	-	0	38	12	-	74	360	138	16	2	-	-	-	0	-	-	-
2020-04-25	-	6	8	12	-	44	224	104	6	0	-	-	-	0	-	-	-
2020-04-26	-	4	10	14	-	28	202	160	16	2	-	-	-	0	-	-	-
2020-04-27	-	2	16	10	-	46	264	106	10	0	-	-	-	0	-	-	-
2020-04-28	-	0	18	42	-	98	198	26	8	2	-	-	-	0	-	-	-
2020-04-29	-	8	12	28	-	82	140	18	20	2	-	-	-	0	-	-	-
2020-04-30	-	0	22	14	-	110	126	2	10	0	-	-	-	0	-	-	-
2020-05-01	-	10	20	20	-	210	164	38	2	2	-	-	-	0	-	-	-
2020-05-02	-	26	8	20	-	226	216	28	4	2	-	-	-	0	-	-	-
2020-05-03	-	-	4	8	-	230	176	-	-	-	-	-	-	4	-	-	-
2020-05-07	-	0	2	2	-	198	140	6	50	4	-	-	-	0	-	0	-
2020-05-08	-	2	4	16	-	206	174	2	36	14	-	-	-	0	-	2	-
2020-05-09	-	0	0	2	-	156	152	0	30	8	-	-	-	2	-	0	-
2020-05-10	-	0	2	0	-	384	102	0	44	4	-	-	-	0	-	0	-
2020-05-11	-	0	2	6	-	410	28	8	102	2	-	-	-	0	-	0	-
2020-05-12	-	2	10	0	-	326	58	0	60	2	-	-	-	0	-	0	-
2020-05-13	-	0	14	6	-	294	66	0	36	6	-	-	-	0	-	2	-
2020-05-14	-	0	68	10	-	208	62	0	62	20	-	-	-	0	-	20	-
2020-05-15	-	0	68	10	-	184	184	0	118	56	-	-	-	0	-	16	-
2020-05-16	-	0	48	2	-	124	224	0	72	30	-	-	-	0	-	4	-
2020-05-21	0	22	0	22	24	144	178	0	10	0	4	10	138	0	2	0	68
2020-05-22	4	12	4	22	6	126	118	2	30	0	2	24	118	0	10	0	92
2020-05-23	6	22	10	8	4	108	136	0	62	2	0	28	80	2	22	10	132
2020-05-24	2	8	6	6	0	90	138	0	46	2	2	14	46	0	4	0	56
2020-05-25	2	14	2	64	0	92	104	0	20	0	2	20	34	2	0	0	34
2020-05-26	6	0	60	46	18	96	76	4	4	0	0	6	50	0	6	0	22
2020-05-27	6	4	24	28	6	114	60	8	26	2	0	14	96	0	2	0	14
2020-05-28	6	10	88	58	100	138	82	0	96	0	0	14	34	0	2	0	32
2020-05-29	0	12	30	-	46	128	80	0	-	4	0	20	10	0	6	0	82
2020-05-30	-	2	-	-	-	-	-	-	-	-	2	20	16	0	4	0	112
