## Supplemental Table S13-S15, and will be used for the link to the file on the preprint site. for "Species and habitat specific changes in bird activity in an urban environment during Covid 19 lockdown"

### Sheet: crow
Table S13 The sampling time and daily number of syllables including crow's vocalizations for each site
Time	Site3	Site4	Site5	Site6	Site7	Site8	Site9	Site10	Site11	Site12	Site13	Site14	Site15	Site16	Site17	Site18	Site19
2020-03-25	474	82	146	544	146	1340	616	670	-	-	-	-	-	-	-	-	-
2020-03-26	100	148	142	200	224	1124	712	714	-	-	-	-	-	-	-	-	-
2020-03-27	76	96	108	174	150	1490	816	1036	-	-	-	-	-	-	-	-	-
2020-03-28	164	112	116	342	66	2408	1120	1010	-	-	-	-	-	-	-	-	-
2020-03-30	78	46	102	56	180	1666	740	578	-	-	-	-	-	-	-	-	-
2020-03-31	174	44	12	98	146	1718	568	414	322	36	434	208	234	234	222	686	780
2020-04-01	144	54	54	130	160	1310	726	258	298	74	562	172	284	102	238	834	728
2020-04-02	154	38	22	142	122	1060	626	226	330	126	930	110	282	274	226	608	608
2020-04-03	56	88	68	234	100	1239	880	698	370	218	1078	120	364	344	427	868	946
2020-04-04	292	34	48	543	224	1252	792	882	880	388	1156	318	374	694	602	1016	778
2020-04-05	150	48	56	136	168	798	560	280	364	96	382	192	216	206	266	238	662
2020-04-06	182	18	82	62	118	894	612	324	456	120	350	170	286	124	200	570	626
2020-04-07	248	34	80	144	182	844	782	434	248	68	372	182	144	116	136	412	662
2020-04-08	528	56	190	284	172	726	838	-	916	118	428	334	284	256	336	790	884
2020-04-09	-	-	-	-	-	-	-	-	-	180	396	-	-	-	-	-	-
2020-04-24	-	128	90	230	-	922	578	256	274	118	-	-	-	232	-	-	-
2020-04-25	-	200	148	538	-	1142	772	608	396	186	-	-	-	422	-	-	-
2020-04-26	-	60	4	194	-	1066	2126	162	386	48	-	-	-	104	-	-	-
2020-04-27	-	198	18	196	-	1160	1264	428	272	82	-	-	-	194	-	-	-
2020-04-28	-	126	34	188	-	744	1378	440	462	142	-	-	-	132	-	-	-
2020-04-29	-	242	98	538	-	1022	3544	1160	956	510	-	-	-	346	-	-	-
2020-04-30	-	90	68	256	-	724	1728	522	442	160	-	-	-	126	-	-	-
2020-05-01	-	292	260	248	-	1000	1404	1290	502	76	-	-	-	94	-	-	-
2020-05-02	-	360	104	568	-	892	1032	1118	726	610	-	-	-	218	-	-	-
2020-05-03	-	-	66	436	-	836	648	-	-	-	-	-	-	98	-	-	-
2020-05-07	-	488	64	410	-	416	932	414	460	156	-	-	-	54	-	344	-
2020-05-08	-	362	90	662	-	762	1052	436	642	112	-	-	-	108	-	414	-
2020-05-09	-	382	88	592	-	506	1414	408	1002	56	-	-	-	56	-	546	-
2020-05-10	-	232	74	348	-	366	470	298	788	80	-	-	-	100	-	206	-
2020-05-11	-	288	20	360	-	480	652	334	838	68	-	-	-	144	-	254	-
2020-05-12	-	158	60	485	-	454	1918	298	660	48	-	-	-	106	-	410	-
2020-05-13	-	186	56	328	-	668	1314	374	742	88	-	-	-	54	-	244	-
2020-05-14	-	314	24	446	-	812	1916	354	892	132	-	-	-	112	-	226	-
2020-05-15	-	172	88	474	-	1102	1408	444	1206	162	-	-	-	108	-	242	-
2020-05-16	-	162	40	642	-	810	1636	330	816	278	-	-	-	166	-	278	-
2020-05-21	744	152	66	1089	342	1008	730	506	1300	208	526	232	1564	372	220	172	462
2020-05-22	612	336	182	926	278	950	966	518	1130	174	768	206	1284	198	534	158	742
2020-05-23	894	220	68	892	838	976	658	804	1800	218	744	694	1418	380	546	408	784
2020-05-24	390	226	104	406	446	712	1156	420	934	80	402	122	1620	186	318	106	712
2020-05-25	420	182	182	360	238	682	736	502	1302	138	1002	314	838	360	592	240	842
2020-05-26	328	280	174	351	294	870	648	364	1126	202	494	268	1012	166	740	266	704
2020-05-27	312	366	142	466	196	1168	610	396	1072	278	702	168	1268	88	380	224	430
2020-05-28	426	114	158	481	208	1168	632	606	932	272	816	374	954	158	674	144	888
2020-05-29	466	224	120	-	258	1666	758	527	-	406	884	562	1144	398	922	490	1546
2020-05-30	-	204	-	-	-	-	-	-	-	-	666	508	774	368	616	250	1310

### Sheet: parakeet
Table S14 The sampling time and daily number of syllables including parakeet's vocalizations for each site
Time	Site3	Site4	Site5	Site6	Site7	Site8	Site9	Site10	Site11	Site12	Site13	Site14	Site15	Site16	Site17	Site18	Site19
2020-03-25	76	164	726	88	110	1168	44	556	-	-	-	-	-	-	-	-	-
2020-03-26	40	208	410	142	112	1548	86	724	-	-	-	-	-	-	-	-	-
2020-03-27	62	224	340	270	100	3324	22	386	-	-	-	-	-	-	-	-	-
2020-03-28	274	260	120	244	158	4652	28	354	-	-	-	-	-	-	-	-	-
2020-03-30	50	188	316	138	52	2364	60	256	-	-	-	-	-	-	-	-	-
2020-03-31	68	340	312	84	32	1744	38	106	1610	110	724	194	194	4	38	16	434
2020-04-01	80	276	178	132	70	1898	20	122	1316	60	640	224	208	0	4	24	278
2020-04-02	72	442	268	152	42	2632	66	174	1796	72	622	122	230	2	40	122	366
2020-04-03	94	358	140	320	262	2018	74	286	1186	146	548	254	226	0	80	134	864
2020-04-04	184	424	174	354	400	1272	56	214	1728	136	446	214	164	238	224	142	1512
2020-04-05	64	408	104	336	28	1130	52	326	1088	18	536	160	218	2	44	48	478
2020-04-06	46	392	118	138	54	1816	64	42	1890	80	488	158	614	0	114	50	464
2020-04-07	108	482	218	206	40	1052	12	98	1458	42	392	180	356	0	90	14	790
2020-04-08	112	316	124	316	38	1570	24	-	3020	36	646	248	288	12	40	38	1360
2020-04-09	-	-	-	-	-	-	-	-	-	194	388	-	-	-	-	-	-
2020-04-24	-	204	128	212	-	1776	86	764	1696	64	-	-	-	20	-	-	-
2020-04-25	-	302	136	364	-	2156	24	762	1286	60	-	-	-	34	-	-	-
2020-04-26	-	190	262	254	-	1980	10	620	1678	14	-	-	-	0	-	-	-
2020-04-27	-	132	392	548	-	2278	76	510	1346	2	-	-	-	22	-	-	-
2020-04-28	-	176	306	320	-	2602	206	758	1648	68	-	-	-	8	-	-	-
2020-04-29	-	206	324	384	-	2562	140	1724	2494	238	-	-	-	44	-	-	-
2020-04-30	-	148	158	218	-	2480	14	826	2310	2	-	-	-	16	-	-	-
2020-05-01	-	242	96	780	-	2186	128	918	1682	144	-	-	-	62	-	-	-
2020-05-02	-	392	152	462	-	1476	70	1050	2384	124	-	-	-	38	-	-	-
2020-05-03	-	-	358	202	-	2108	142	-	-	-	-	-	-	0	-	-	-
2020-05-07	-	118	370	242	-	3778	146	946	1894	18	-	-	-	0	-	16	-
2020-05-08	-	158	456	718	-	2628	182	596	2182	70	-	-	-	18	-	20	-
2020-05-09	-	254	482	1408	-	2652	320	2374	3292	16	-	-	-	38	-	126	-
2020-05-10	-	422	458	912	-	3238	178	966	1456	76	-	-	-	14	-	28	-
2020-05-11	-	526	782	260	-	2090	238	1098	1990	46	-	-	-	42	-	26	-
2020-05-12	-	400	464	488	-	3064	138	126	2410	20	-	-	-	16	-	74	-
2020-05-13	-	236	758	490	-	2556	164	552	3098	116	-	-	-	6	-	46	-
2020-05-14	-	312	338	410	-	3016	106	548	2960	62	-	-	-	46	-	184	-
2020-05-15	-	564	1158	616	-	2636	152	954	4024	114	-	-	-	4	-	108	-
2020-05-16	-	438	308	242	-	2940	90	690	2584	150	-	-	-	74	-	814	-
2020-05-21	330	282	508	260	174	2492	118	654	3558	88	334	188	688	0	18	74	244
2020-05-22	738	478	1198	656	66	2904	358	650	3162	218	586	96	1224	12	26	212	600
2020-05-23	302	370	1156	968	188	2460	104	786	4298	296	484	326	902	56	248	344	670
2020-05-24	184	216	508	360	208	1846	30	354	1906	38	144	188	438	46	54	50	460
2020-05-25	666	324	810	416	134	2650	88	698	3178	112	360	122	654	32	50	94	730
2020-05-26	314	492	1240	484	124	2530	210	540	4200	68	260	278	1238	32	60	82	722
2020-05-27	364	282	1968	354	148	1992	222	198	4018	98	480	126	534	84	60	16	492
2020-05-28	374	226	1348	370	288	2056	188	474	4046	98	446	98	528	0	72	80	646
2020-05-29	570	448	416	-	534	1380	214	612	-	400	786	772	430	132	104	100	724
2020-05-30	-	480	-	-	-	-	-	-	-	-	818	420	694	272	22	76	630

### Sheet: prinia
Table S15 The sampling time and daily number of syllables including prinia's vocalizations for each site
Time	Site3	Site4	Site5	Site6	Site7	Site8	Site9	Site10	Site11	Site12	Site13	Site14	Site15	Site16	Site17	Site18	Site19
2020-03-25	142	356	416	892	32	428	2746	4650	-	-	-	-	-	-	-	-	-
2020-03-26	222	384	800	2454	0	1086	4038	3466	-	-	-	-	-	-	-	-	-
2020-03-27	0	202	234	1002	30	1228	4710	2904	-	-	-	-	-	-	-	-	-
2020-03-28	380	288	674	870	124	718	2184	2568	-	-	-	-	-	-	-	-	-
2020-03-30	84	406	688	1174	0	204	4866	400	-	-	-	-	-	-	-	-	-
2020-03-31	98	4	296	2122	0	1256	4314	0	324	728	118	0	5488	0	0	0	5430
2020-04-01	0	0	4	142	0	60	4048	0	0	526	60	44	780	0	0	0	4460
2020-04-02	0	46	96	302	42	96	5356	16	264	1500	26	48	3014	0	0	96	3354
2020-04-03	264	204	346	246	0	136	5906	224	196	1746	72	202	2662	0	38	0	2082
2020-04-04	430	232	534	612	0	154	10204	228	0	2446	26	282	5378	16	0	42	6074
2020-04-05	504	174	378	492	0	166	6204	0	856	860	140	0	4484	0	60	0	5202
2020-04-06	248	274	708	346	0	474	3380	290	90	256	0	16	7018	0	400	0	2068
2020-04-07	1054	660	744	234	60	60	5556	190	0	38	0	0	4742	0	38	0	2414
2020-04-08	1094	386	198	294	34	12	3084	-	58	178	234	84	3268	0	94	0	3424
2020-04-09	-	-	-	-	-	-	-	-	-	0	11	-	-	-	-	-	-
2020-04-24	-	0	548	186	-	1362	10606	5304	246	38	-	-	-	0	-	-	-
2020-04-25	-	184	164	186	-	878	4620	3684	68	0	-	-	-	0	-	-	-
2020-04-26	-	68	94	214	-	694	3852	6412	178	78	-	-	-	0	-	-	-
2020-04-27	-	74	196	274	-	916	4830	4664	44	0	-	-	-	0	-	-	-
2020-04-28	-	0	316	1198	-	3260	3732	738	112	6	-	-	-	0	-	-	-
2020-04-29	-	274	194	554	-	2410	2748	796	256	30	-	-	-	0	-	-	-
2020-04-30	-	0	460	134	-	3578	2302	20	68	0	-	-	-	0	-	-	-
2020-05-01	-	286	352	346	-	7306	2722	1188	22	28	-	-	-	0	-	-	-
2020-05-02	-	804	60	430	-	8254	4240	1072	132	100	-	-	-	0	-	-	-
2020-05-03	-	-	72	172	-	8738	3190	-	-	-	-	-	-	18	-	-	-
2020-05-07	-	0	4	20	-	6534	1942	136	1014	42	-	-	-	0	-	0	-
2020-05-08	-	94	20	266	-	6740	3854	50	716	240	-	-	-	0	-	26	-
2020-05-09	-	0	0	40	-	5006	3246	0	728	152	-	-	-	14	-	0	-
2020-05-10	-	0	12	0	-	15374	1736	0	998	34	-	-	-	0	-	0	-
2020-05-11	-	0	12	44	-	15458	420	178	2282	4	-	-	-	0	-	0	-
2020-05-12	-	22	66	0	-	11372	1072	0	1576	52	-	-	-	0	-	0	-
2020-05-13	-	0	234	182	-	9788	904	0	878	110	-	-	-	0	-	6	-
2020-05-14	-	0	1332	344	-	7180	1352	0	1650	362	-	-	-	0	-	228	-
2020-05-15	-	0	1850	168	-	5148	3222	0	2734	756	-	-	-	0	-	416	-
2020-05-16	-	0	856	24	-	3290	3622	0	1692	412	-	-	-	0	-	168	-
2020-05-21	0	588	0	462	784	5114	3332	0	230	0	56	188	3626	0	32	0	1686
2020-05-22	182	292	46	478	130	4210	2282	20	830	0	34	236	3326	0	170	0	1880
2020-05-23	154	458	162	70	142	4248	2958	0	1236	58	0	254	2456	16	500	148	4306
2020-05-24	60	156	120	138	0	2668	2746	0	892	10	52	142	840	0	48	0	1844
2020-05-25	54	444	10	1348	0	2690	1648	0	542	0	110	172	848	10	0	0	924
2020-05-26	196	0	1506	1216	316	2644	1100	218	72	0	0	78	1414	0	102	0	436
2020-05-27	114	104	650	714	124	3606	848	170	564	6	0	144	2684	0	22	0	244
2020-05-28	106	116	2098	1294	2864	4860	1380	0	1932	0	0	186	628	0	20	0	788
2020-05-29	0	280	596	-	1368	4470	1490	0	-	24	0	226	268	0	114	0	2210
2020-05-30	-	74	-	-	-	-	-	-	-	-	44	226	428	0	96	0	3286
